# Impact of industrial production system parameters on chicken microbiomes: mechanisms to improve performance and reduce *Campylobacter*

**DOI:** 10.1101/2020.05.10.084251

**Authors:** Aaron McKenna, Umer Zeeshan Ijaz, Carmel Kelly, Mark Linton, William T. Sloan, Brian D. Green, Ursula Lavery, Nick Dorrell, Brendan W. Wren, Anne Richmond, Nicolae Corcionivoschi, Ozan Gundogdu

**Affiliations:** Moy Park, 39 Seagoe Industrial Estate, Portadown, Craigavon, Co. Armagh, BT63 5QE, UK; School of Engineering, University of Glasgow, Glasgow, G12 8LT, UK; Agri-Food and Biosciences Institute, Food Microbiology, Newforge Lane, Belfast, BT9 5PX, UK; Institute for Global Food Security, School of Biological Sciences, Queen’s University Belfast, Biological Sciences Building, Belfast BT9 5DL, Northern Ireland; Faculty of Infectious & Tropical Diseases, London School of Hygiene and Tropical Medicine, Keppel Street, London, WC1E 7HT, UK

**Keywords:** Chicken, Microbiome, *Campylobacter*, Production Systems, Environmental Filtering, Phylogenetic Signal, Competitive Exclusion, Diversity

## Abstract

**Background:** The factors affecting host-pathogen ecology in terms of the microbiome remain poorly studied. Chickens are a key source of protein with gut health heavily dependent on the complex microbiome which has key roles in nutrient assimilation and vitamin and amino acid biosynthesis. The chicken gut microbiome may be influenced by extrinsic production system parameters such as *Placement Birds/m*^*2*^ (stocking density), feed type and additives. Such parameters, in addition to on-farm biosecurity may influence performance and also pathogenic bacterial numbers such as *Campylobacter*. In this study, three different production systems ‘Normal’ (N), ‘Higher Welfare’ (HW) and ‘Omega-3 Higher Welfare’ (O) were investigated “in a natural environment” at day 7 and day 30 with a range of extrinsic parameters assessing performance in correlation with microbial dynamics and *Campylobacter* presence.

**Results:** Our data identified production system N as significantly dissimilar from production systems HW and O when comparing the prevalence of genera. An increase in *Placement Birds/m*^*2*^ density led to a decrease in environmental pressure influencing the microbial community structure. Prevalence of genera such as *Eisenbergiella* within HW and O, and likewise *Alistipes* within N were representative. These genera have roles directly relating to energy metabolism, amino acid, nucleotide and short chain fatty acid (SCFA) utilisation. Thus, an association exists between consistent and differentiating parameters of the production systems, that affect feed utilisation, advance our knowledge of mechanistic underpinnings, leading to competitive exclusion of genera based on competition for nutrients and other factors. *Campylobacter* was identified within specific production system and presence was linked with the increased diversity and increased environmental pressure on microbial community structure. Addition of Omega-3 though did alter prevalence of specific genera, in our analysis did not differentiate itself from HW production system. However, Omega-3 was linked with a positive impact on weight gain.

**Conclusions:** Overall, our results show that microbial communities in different industrial production systems are deterministic in elucidating the underlying biological confounders, and these recommendations are transferable to farm practices and diet manipulation leading to improved performance and better intervention strategies against *Campylobacter* within the food chain.

**Graphical Abstract:** 
