## Supplementary S11-Pairwise Differential Analysis for "Impact of industrial production system parameters on chicken microbiomes: mechanisms to improve performance and reduce *Campylobacter*"

### Sheet: Sheet1
Groups Comparison	Upregulated	Taxa	Base Mean Abundance	log2 Fold Change	P value	Adjust P value
HW 7 - HW 30	HW 30	Barnesiella	1581.55	11.4915	2.09171e-127	3.07482e-125
HW 7 - HW 30	HW 30	Alistipes	2930.29	10.212	1.24248e-84	9.13222e-83
HW 7 - HW 30	HW 30	Bilophila	445.054	9.56737	3.66587e-70	1.79628e-68
HW 7 - HW 30	HW 30	Victivallis	267.679	8.91068	5.3066e-53	1.95017e-51
HW 7 - HW 30	HW 30	Coprobacter	421.5	9.56008	1.04059e-48	3.05933e-47
HW 7 - HW 30	HW 30	Thalassospira	367.689	9.36005	2.24553e-43	5.50155e-42
HW 7 - HW 30	HW 30	Parasutterella	304.916	8.64659	3.28693e-43	6.30726e-42
HW 7 - HW 30	HW 30	Gelria	124.749	7.80471	3.43252e-43	6.30726e-42
HW 7 - HW 30	HW 7	Proteus	494.244	-9.76738	1.04669e-32	1.7096e-31
HW 7 - HW 30	HW 30	Hydrogenoanaerobacterium	69.6281	6.86191	1.35319e-28	1.98919e-27
HW 7 - HW 30	HW 30	Ruminococcaceae UCG-004	36.0043	5.36832	7.76838e-26	1.03814e-24
HW 7 - HW 30	HW 30	Intestinibacter	54.4814	6.43874	6.47759e-25	7.93505e-24
HW 7 - HW 30	HW 30	Christensenellaceae R-7 group	384.198	6.27618	4.20786e-24	4.75812e-23
HW 7 - HW 30	HW 30	Desulfovibrio	30.2003	5.71778	3.36136e-23	3.52943e-22
HW 7 - HW 30	HW 30	Sutterella	368.366	9.3427	5.54777e-22	5.43682e-21
HW 7 - HW 30	HW 30	Ruminococcaceae NK4A214 group	356.795	5.78905	1.31877e-17	1.21162e-16
HW 7 - HW 30	HW 30	Ruminococcus 2	43.8373	5.1376	9.00408e-17	7.78588e-16
HW 7 - HW 30	HW 30	Caldicoprobacter	9.36044	3.92421	1.45042e-15	1.18451e-14
HW 7 - HW 30	HW 30	Streptococcus	92.4773	5.61553	2.23245e-15	1.72721e-14
HW 7 - HW 30	HW 30	[Eubacterium] oxidoreducens group	23.4725	4.16907	8.42715e-15	6.19395e-14
HW 7 - HW 30	HW 30	Peptococcus	9.97483	4.02413	1.31561e-14	9.20929e-14
HW 7 - HW 30	HW 30	Ruminococcaceae UCG-010	97.2811	4.96957	4.00109e-14	2.67346e-13
HW 7 - HW 30	HW 30	Ruminiclostridium 1	12.8144	4.41395	5.25432e-14	3.3582e-13
HW 7 - HW 30	HW 30	[Eubacterium] ventriosum group	19.9395	5.08227	8.69089e-14	5.32317e-13
HW 7 - HW 30	HW 7	Lachnoclostridium	10910.1	-2.45971	1.2443e-13	7.31647e-13
HW 7 - HW 30	HW 30	Ruminococcaceae V9D2013 group	8.59487	3.77823	3.47694e-13	1.96581e-12
HW 7 - HW 30	HW 7	Candidatus Arthromitus	10.836	-4.27502	3.96557e-13	2.15903e-12
HW 7 - HW 30	HW 30	Oscillibacter	14.5174	4.52788	4.3759e-13	2.29735e-12
HW 7 - HW 30	HW 30	Family XIII AD3011 group	10.4119	3.29877	1.04831e-12	5.31386e-12
HW 7 - HW 30	HW 30	Candidatus Soleaferrea	15.8666	3.30173	1.25597e-12	6.15426e-12
HW 7 - HW 30	HW 7	Enterobacter	23.3009	-6.13997	3.98767e-12	1.89093e-11
HW 7 - HW 30	HW 30	Fusibacter	30.2691	4.27657	1.78273e-11	8.18943e-11
HW 7 - HW 30	HW 30	Sedimentibacter	10.6776	4.11831	1.94983e-11	8.47138e-11
HW 7 - HW 30	HW 7	Bacteroides	38049.8	-2.90507	1.95937e-11	8.47138e-11
HW 7 - HW 30	HW 30	Faecalibacterium	2311.96	4.79748	2.05885e-11	8.64717e-11
HW 7 - HW 30	HW 30	Acetanaerobacterium	19.7247	3.14652	4.52652e-11	1.84833e-10
HW 7 - HW 30	HW 30	Defluviitaleaceae UCG-011	16.665	3.67365	5.93464e-11	2.35782e-10
HW 7 - HW 30	HW 7	Lachnoclostridium 5	10.4506	-4.125	1.34857e-10	5.21683e-10
HW 7 - HW 30	HW 30	[Eubacterium] nodatum group	7.82393	2.84797	2.06718e-10	7.79169e-10
HW 7 - HW 30	HW 30	Oxalobacter	8.16316	3.6907	4.68884e-10	1.72315e-09
HW 7 - HW 30	HW 30	Asteroleplasma	9.28232	3.8928	5.70529e-10	2.04556e-09
HW 7 - HW 30	HW 30	Papillibacter	5.11251	2.90554	3.17194e-08	1.11018e-07
HW 7 - HW 30	HW 30	Faecalitalea	6.46885	2.92836	1.20884e-07	4.13255e-07
HW 7 - HW 30	HW 30	Family XIII UCG-001	4.67085	2.63191	2.37283e-07	7.9274e-07
HW 7 - HW 30	HW 7	Lachnospiraceae UCG-006	11.7309	-2.6433	2.31605e-06	7.56577e-06
HW 7 - HW 30	HW 30	Intestinimonas	693.455	2.56823	2.78481e-06	8.89927e-06
HW 7 - HW 30	HW 7	Flavonifractor	2078.47	-2.4039	7.65307e-06	2.39362e-05
HW 7 - HW 30	HW 30	Gordonibacter	5.43208	2.31636	1.20886e-05	3.70214e-05
HW 7 - HW 30	HW 7	Delftia	3.40155	-2.30831	1.70089e-05	5.10267e-05
HW 7 - HW 30	HW 30	Ruminococcaceae UCG-005	843.262	3.43753	4.79029e-05	0.000138073
HW 7 - HW 30	HW 7	Lachnospiraceae ND3007 group	1.73416	-2.3446	7.8674e-05	0.000222405
HW 7 - HW 30	HW 7	Variovorax	1.61958	-2.41037	9.57022e-05	0.000265438
HW 7 - HW 30	HW 30	Marvinbryantia	10.7907	2.03155	0.000100277	0.000272976
HW 7 - HW 30	HW 30	Lachnospiraceae NC2004 group	6.70298	2.15006	0.00013413	0.000352093
HW 7 - HW 30	HW 7	Senegalimassilia	1.57756	-2.26522	0.000147513	0.000380429
HW 7 - HW 30	HW 30	Parabacteroides	3.71245	2.28093	0.000253918	0.00064355
HW 7 - HW 30	HW 7	Chthoniobacter	1.44406	-2.22787	0.000271995	0.000673766
HW 7 - HW 30	HW 7	Campylobacter	1.43315	-2.22498	0.000275006	0.000673766
HW 7 - HW 30	HW 30	Enterococcus	71.0873	2.3965	0.000450594	0.00108586
HW 7 - HW 30	HW 7	Cloacibacterium	1.42241	-2.08223	0.000545875	0.00129425
HW 7 - HW 30	HW 30	Acetitomaculum	4.06059	2.04621	0.000554965	0.00129492
HW 7 - HW 30	HW 30	Ruminococcaceae UCG-008	247.871	3.25048	0.000570119	0.00130949
HW 7 - HW 30	HW 7	Tyzzerella 3	143.361	-2.2082	0.000928694	0.00200762
HW 7 - HW 30	HW 7	Sphingobium	1.31489	-2.03631	0.00109213	0.00226118
HW 7 - HW 30	HW 7	Rhizobium	1.31489	-2.03631	0.00109213	0.00226118
HW 7 - HW 30	HW 7	Anaerostipes	344.615	-2.26331	0.00155583	0.00309064
HW 7 - HW 30	HW 30	Anaerofilum	96.9127	2.11728	0.0103066	0.0162911
HW 7 - HW 30	HW 7	Anaeroplasma	11.5308	-2.24327	0.0104215	0.0162975
N 7 - N 30	N 30	Parasutterella	652.858	9.50886	3.57568e-82	5.18474e-80
N 7 - N 30	N 30	Bilophila	141.932	8.13623	1.8297e-61	1.32653e-59
N 7 - N 30	N 30	Streptococcus	437.464	7.26061	1.56708e-34	7.57423e-33
N 7 - N 30	N 30	Gelria	34.0349	6.11353	8.67805e-34	3.14579e-32
N 7 - N 30	N 30	Desulfovibrio	24.1668	5.74629	1.96198e-33	5.68974e-32
N 7 - N 30	N 30	Asteroleplasma	50.2194	6.82215	5.4099e-31	1.30739e-29
N 7 - N 30	N 30	Peptococcus	16.2578	5.15509	1.90956e-30	3.95552e-29
N 7 - N 30	N 30	Ruminiclostridium 1	17.0409	5.14895	2.65243e-30	4.80753e-29
N 7 - N 30	N 30	Ruminococcaceae UCG-010	114.961	6.06321	1.34121e-26	2.16084e-25
N 7 - N 30	N 30	Intestinibacter	123.216	7.45474	6.08152e-26	8.8182e-25
N 7 - N 30	N 30	Ruminococcaceae UCG-004	28.9684	4.80463	1.70953e-25	2.25347e-24
N 7 - N 30	N 30	Victivallis	20.9746	5.39781	2.5804e-25	3.11798e-24
N 7 - N 30	N 30	Ruminococcaceae V9D2013 group	10.7014	4.51806	4.56463e-23	5.09132e-22
N 7 - N 30	N 30	Fusibacter	26.1003	5.79023	1.41435e-21	1.46486e-20
N 7 - N 30	N 30	Christensenellaceae R-7 group	328.988	5.80363	3.95494e-19	3.82311e-18
N 7 - N 30	N 7	Eisenbergiella	14949.4	-4.11402	1.33257e-18	1.20764e-17
N 7 - N 30	N 30	Family XIII AD3011 group	7.77355	3.64574	3.11213e-17	2.65447e-16
N 7 - N 30	N 30	Ruminococcus 2	14.1071	3.98834	4.02174e-17	3.23974e-16
N 7 - N 30	N 7	Proteus	64.4558	-6.75293	5.92048e-17	4.51826e-16
N 7 - N 30	N 30	Sedimentibacter	14.8534	4.78783	2.22399e-16	1.6124e-15
N 7 - N 30	N 30	Faecalitalea	19.2032	5.0478	8.78651e-16	6.06687e-15
N 7 - N 30	N 30	[Eubacterium] ventriosum group	9.19963	4.11343	3.93673e-15	2.48185e-14
N 7 - N 30	N 7	Pseudoflavonifractor	651.968	-3.93113	3.80296e-15	2.48185e-14
N 7 - N 30	N 30	Hydrogenoanaerobacterium	116.436	5.65379	8.37809e-14	5.06176e-13
N 7 - N 30	N 30	Caldicoprobacter	7.20199	3.90427	1.02827e-13	5.96397e-13
N 7 - N 30	N 30	Papillibacter	5.94012	3.34881	1.50037e-13	8.36746e-13
N 7 - N 30	N 30	Methanomassiliicoccus	8.6711	4.17403	9.93891e-13	5.33756e-12
N 7 - N 30	N 7	Flavonifractor	2812.04	-3.03347	1.62475e-12	8.41386e-12
N 7 - N 30	N 30	Campylobacter	7.02375	3.82282	1.89235e-12	9.46177e-12
N 7 - N 30	N 30	[Eubacterium] oxidoreducens group	22.2082	2.97978	4.61151e-12	2.2289e-11
N 7 - N 30	N 7	Tyzzerella 3	69.6768	-3.92175	5.04494e-12	2.35973e-11
N 7 - N 30	N 30	Marvinbryantia	30.4592	3.0915	1.0797e-11	4.89237e-11
N 7 - N 30	N 30	Holdemania	9.23871	3.02437	2.00068e-10	8.79089e-10
N 7 - N 30	N 30	Alistipes	5838.71	6.56658	1.09759e-09	4.68091e-09
N 7 - N 30	N 30	Parabacteroides	6.08392	3.59454	1.43206e-09	5.93281e-09
N 7 - N 30	N 7	Lachnospiraceae UCG-008	369.447	-2.27166	2.4792e-09	9.98566e-09
N 7 - N 30	N 7	Chthoniobacter	9.75054	-4.11751	4.74329e-09	1.85886e-08
N 7 - N 30	N 7	Ruminiclostridium	1003.57	-2.70725	5.01136e-09	1.91223e-08
N 7 - N 30	N 7	Lachnoclostridium 5	11.2977	-2.99029	1.17043e-08	4.35159e-08
N 7 - N 30	N 7	Streptophyta	13.2785	-4.51941	6.50543e-08	2.35822e-07
N 7 - N 30	N 30	Oscillibacter	4.86932	2.82521	1.35293e-07	4.78474e-07
N 7 - N 30	N 7	Variovorax	6.12476	-3.44465	3.40605e-07	1.12245e-06
N 7 - N 30	N 30	Ruminococcaceae NK4A214 group	328.492	3.72266	3.38262e-07	1.12245e-06
N 7 - N 30	N 7	Escherichia-Shigella	4782.43	-3.0101	6.03087e-07	1.90103e-06
N 7 - N 30	N 30	Comamonas	13.0582	3.96934	7.99558e-07	2.46672e-06
N 7 - N 30	N 7	Sticholonche sp. JB-2011	9.18949	-3.98117	8.67213e-07	2.61971e-06
N 7 - N 30	N 7	Arthracanthida	7.95789	-3.77363	1.33492e-06	3.95026e-06
N 7 - N 30	N 30	Tyzzerella	15.7163	2.43366	1.6113e-06	4.67277e-06
N 7 - N 30	N 30	Family XIII UCG-001	2.88583	2.21501	2.12836e-06	6.05121e-06
N 7 - N 30	N 30	Enterococcus	84.1722	2.69373	3.45292e-06	9.62832e-06
N 7 - N 30	N 7	Bilateria	5.97196	-3.35885	5.63205e-06	1.50647e-05
N 7 - N 30	N 30	Lachnospiraceae NC2004 group	5.57952	2.35997	5.7142e-06	1.50647e-05
N 7 - N 30	N 30	Pseudobutyrivibrio	28.931	2.2129	6.23622e-06	1.61474e-05
N 7 - N 30	N 7	Basidiomycota	5.37313	-3.19555	1.83994e-05	4.68055e-05
N 7 - N 30	N 7	Haemosporoidia	4.46039	-2.90521	0.000104562	0.000258453
N 7 - N 30	N 30	Ruminococcus 1	238.832	2.22523	0.000106946	0.000258453
N 7 - N 30	N 7	[Ruminococcus] gauvreauii group	49.8638	-2.0611	0.000202607	0.000481607
N 7 - N 30	N 30	Faecalibacterium	1382.02	3.37792	0.000236379	0.000552822
N 7 - N 30	N 30	Ruminococcaceae UCG-014	2394.97	2.48988	0.00178942	0.00365445
O 7 - O 30	O 30	Thalassospira	4678.85	12.3115	6.98209e-160	9.56546e-158
O 7 - O 30	O 30	Alistipes	3793.13	11.3231	4.69197e-121	3.214e-119
O 7 - O 30	O 30	Bilophila	1120.76	11.0652	6.84667e-114	3.12665e-112
O 7 - O 30	O 30	Phascolarctobacterium	1491.07	11.3933	7.37715e-109	2.52667e-107
O 7 - O 30	O 30	Ruminococcaceae NK4A214 group	441.856	8.77924	1.10854e-83	3.0374e-82
O 7 - O 30	O 30	Parabacteroides	369.115	9.61785	1.47533e-76	3.36868e-75
O 7 - O 30	O 30	Ruminococcaceae UCG-010	144.813	8.0206	1.27236e-62	2.49019e-61
O 7 - O 30	O 30	Barnesiella	469.991	9.32741	2.58061e-49	4.4193e-48
O 7 - O 30	O 30	Desulfovibrio	159.997	8.40533	3.95382e-48	6.0186e-47
O 7 - O 30	O 30	Megamonas	282.932	9.22903	2.03025e-46	2.78144e-45
O 7 - O 30	O 30	Ruminococcaceae UCG-004	97.2679	7.28543	4.35653e-45	5.42586e-44
O 7 - O 30	O 30	Gelria	127.363	8.07372	3.05571e-40	3.4886e-39
O 7 - O 30	O 30	Intestinibacter	242.986	8.4653	1.09714e-35	1.15621e-34
O 7 - O 30	O 30	Ruminococcaceae V9D2013 group	29.5386	5.93334	3.27437e-26	3.20421e-25
O 7 - O 30	O 30	Anaerofilum	56.4742	5.77465	4.45824e-26	4.07186e-25
O 7 - O 30	O 30	Sedimentibacter	39.0919	6.34934	5.28271e-25	4.52332e-24
O 7 - O 30	O 7	Proteus	204.917	-8.70474	3.26182e-23	2.62864e-22
O 7 - O 30	O 30	Caldicoprobacter	26.3156	5.75904	8.87723e-23	6.75656e-22
O 7 - O 30	O 30	Peptococcus	19.514	5.32031	2.0911e-22	1.50779e-21
O 7 - O 30	O 30	Ruminococcaceae UCG-005	334.806	5.75355	2.47496e-22	1.69534e-21
O 7 - O 30	O 30	Faecalitalea	73.7927	7.27632	4.39594e-22	2.86783e-21
O 7 - O 30	O 30	Butyricimonas	624.541	10.2905	5.29671e-21	3.2984e-20
O 7 - O 30	O 30	Marvinbryantia	34.671	5.46759	4.32167e-19	2.57421e-18
O 7 - O 30	O 30	Ruminiclostridium 1	18.7638	5.25064	2.0175e-17	1.15166e-16
O 7 - O 30	O 30	Burkholderia	11.013	4.4371	2.41663e-16	1.32431e-15
O 7 - O 30	O 30	[Eubacterium] ventriosum group	10.1557	4.32396	4.2928e-16	2.26197e-15
O 7 - O 30	O 30	Hydrogenoanaerobacterium	8.49095	4.02506	6.42431e-16	3.25974e-15
O 7 - O 30	O 30	Defluviitaleaceae UCG-011	11.2381	4.38725	7.13888e-14	3.49295e-13
O 7 - O 30	O 30	Pseudobutyrivibrio	55.3949	4.86787	7.93561e-14	3.74889e-13
O 7 - O 30	O 30	Family XIII AD3011 group	13.139	3.58018	3.39698e-13	1.55129e-12
O 7 - O 30	O 30	Streptococcus	28.4186	4.23872	4.52157e-13	1.99824e-12
O 7 - O 30	O 30	Asteroleplasma	24.0805	5.62445	8.6232e-13	3.69181e-12
O 7 - O 30	O 30	Family XIII UCG-001	6.96369	3.70071	3.03639e-12	1.26056e-11
O 7 - O 30	O 30	Methanomassiliicoccus	8.20146	3.98659	4.67832e-12	1.88509e-11
O 7 - O 30	O 30	Christensenellaceae R-7 group	1025.14	5.30657	6.83598e-12	2.6758e-11
O 7 - O 30	O 7	Flavonifractor	5070.87	-2.93401	1.84703e-11	7.02896e-11
O 7 - O 30	O 30	Ruminococcaceae UCG-008	38.1076	4.51027	2.95209e-11	1.09307e-10
O 7 - O 30	O 7	Pseudoflavonifractor	1113.76	-4.00916	4.98031e-10	1.79553e-09
O 7 - O 30	O 7	Candidatus Arthromitus	20.3619	-4.44815	2.2572e-09	7.92912e-09
O 7 - O 30	O 30	Oscillibacter	7.14293	3.74388	2.55298e-09	8.74396e-09
O 7 - O 30	O 7	Enterobacter	31.6005	-5.20089	6.28143e-09	2.00129e-08
O 7 - O 30	O 30	Ruminiclostridium 6	4.02898	2.78291	6.25837e-09	2.00129e-08
O 7 - O 30	O 7	Ruminiclostridium	3336.78	-2.84296	6.1211e-09	2.00129e-08
O 7 - O 30	O 30	Oscillospira	81.2783	4.21846	9.13438e-09	2.84411e-08
O 7 - O 30	O 30	Lachnospiraceae FE2018 group	51.9492	4.19181	1.00467e-08	2.99218e-08
O 7 - O 30	O 30	Ruminococcus 2	30.8654	3.86109	9.87357e-09	2.99218e-08
O 7 - O 30	O 30	Roseburia	23.0264	3.57494	3.53142e-08	1.02937e-07
O 7 - O 30	O 7	Lachnoclostridium	15112.2	-2.3113	5.72785e-08	1.63482e-07
O 7 - O 30	O 30	[Eubacterium] nodatum group	13.0754	3.00825	8.95095e-08	2.50261e-07
O 7 - O 30	O 30	Acetanaerobacterium	16.2914	3.2341	9.32836e-08	2.55597e-07
O 7 - O 30	O 30	Ruminococcaceae UCG-014	3174.07	3.77986	1.04918e-07	2.81837e-07
O 7 - O 30	O 7	Eisenbergiella	33063.2	-2.90277	2.02622e-07	5.33831e-07
O 7 - O 30	O 30	Candidatus Soleaferrea	26.8061	2.98444	5.78934e-07	1.49649e-06
O 7 - O 30	O 7	Enterococcus	120.807	-3.36166	2.93879e-06	7.45582e-06
O 7 - O 30	O 30	Lachnospiraceae NC2004 group	8.48542	3.12372	3.03802e-06	7.56743e-06
O 7 - O 30	O 7	Lachnoclostridium 5	18.5052	-3.03078	2.56983e-05	6.17662e-05
O 7 - O 30	O 30	Staphylococcus	3.61936	2.2311	2.84587e-05	6.72213e-05
O 7 - O 30	O 30	Ruminococcus 1	871.615	2.96158	0.000196243	0.0004534
O 7 - O 30	O 7	Erysipelatoclostridium	1445.46	-2.24634	0.0003351	0.000752601
O 7 - O 30	O 30	Intestinimonas	794.467	2.17037	0.000530628	0.00117252
O 7 - O 30	O 7	Ruminococcaceae UCG-013	257.852	-2.02233	0.00115983	0.00248276
O 7 - O 30	O 7	Escherichia-Shigella	14017.6	-2.32203	0.00148682	0.00308628
O 7 - O 30	O 30	Fusicatenibacter	457.502	2.27256	0.00161204	0.00329627
O 7 - O 30	O 30	Faecalibacterium	3621.7	2.31059	0.0253054	0.0433354
O 7 - HW 7	O 7	Bifidobacterium	316.114	7.66244	7.19516e-35	6.04393e-33
O 7 - HW 7	O 7	Ruminiclostridium 9	7892	3.14966	3.81845e-17	1.60375e-15
O 7 - HW 7	O 7	Escherichia-Shigella	8873.28	3.91621	7.56846e-13	2.11917e-11
O 7 - HW 7	O 7	Ruminococcaceae UCG-013	163.637	3.63879	4.48799e-09	9.42479e-08
O 7 - HW 7	HW 7	Lachnospira	13.5401	-3.87864	2.45312e-08	4.12124e-07
O 7 - HW 7	HW 7	Anaerofilum	18.7343	-3.94155	9.02841e-08	1.26398e-06
O 7 - HW 7	O 7	Ruminiclostridium	2316.2	2.4753	1.41551e-07	1.59102e-06
O 7 - HW 7	O 7	Enterococcus	88.4855	3.04317	1.51526e-07	1.59102e-06
O 7 - HW 7	O 7	Gordonibacter	6.77233	2.91025	1.87397e-07	1.74904e-06
O 7 - HW 7	O 7	Pseudoflavonifractor	814.344	2.92043	1.31638e-06	1.10576e-05
O 7 - HW 7	HW 7	Anaeroplasma	4.88947	-3.0037	2.77016e-06	2.1154e-05
O 7 - HW 7	O 7	Anaerofustis	14.5663	2.72286	4.03816e-06	2.82671e-05
O 7 - HW 7	O 7	[Eubacterium] oxidoreducens group	7.59926	2.60111	5.29747e-06	3.42298e-05
O 7 - HW 7	O 7	Erysipelatoclostridium	997.972	2.54126	1.26112e-05	7.56672e-05
O 7 - HW 7	HW 7	Ruminococcaceae NK4A214 group	7.05885	-2.34352	9.79265e-05	0.000514114
O 7 - HW 7	HW 7	Ruminococcaceae UCG-010	3.61595	-2.23308	0.00014937	0.000697058
O 7 - HW 7	O 7	[Eubacterium] hallii group	44.7553	2.45312	0.000147619	0.000697058
O 7 - HW 7	HW 7	Bacillus	773.313	2.90079	0.00159494	0.00637975
O 7 - HW 7	HW 7	Ruminococcaceae UCG-005	35.8994	-2.02869	0.00466389	0.0170333
O 30 - HW 30	O 30	Phascolarctobacterium	2624.41	12.2217	1.39839e-89	2.18149e-87
O 30 - HW 30	HW 30	Victivallis	956.724	-10.7769	7.55871e-54	5.89579e-52
O 30 - HW 30	HW 30	Coprobacter	1481.17	-11.407	4.43581e-48	2.30662e-46
O 30 - HW 30	HW 30	Parasutterella	972.426	-10.2114	3.87582e-45	1.51157e-43
O 30 - HW 30	O 30	Megamonas	578.187	10.0295	1.50159e-36	4.68495e-35
O 30 - HW 30	O 30	Parabacteroides	688.718	5.98488	4.44589e-19	1.15593e-17
O 30 - HW 30	HW 30	Sutterella	1452.56	-11.3765	1.83805e-17	4.09623e-16
O 30 - HW 30	O 30	Burkholderia	19.3285	5.09238	9.46793e-16	1.84625e-14
O 30 - HW 30	O 30	Butyricimonas	1275.11	11.023	2.3826e-15	4.12985e-14
O 30 - HW 30	HW 30	Oxalobacter	28.6511	-5.69035	1.79921e-13	2.80677e-12
O 30 - HW 30	O 30	Lachnospiraceae FE2018 group	111.62	3.7757	1.07797e-07	1.52875e-06
O 30 - HW 30	HW 30	Papillibacter	18.6472	-2.70006	2.25017e-06	2.92522e-05
O 30 - HW 30	HW 30	Barnesiella	6532.5	-2.64879	5.85471e-06	7.02566e-05
O 30 - HW 30	HW 30	Mogibacterium	4.02761	-2.69549	1.81807e-05	0.000202585
O 30 - HW 30	HW 30	Enterococcus	229.958	-3.84321	2.07751e-05	0.000216061
O 30 - HW 30	HW 30	Ruminococcaceae UCG-005	3463.58	-2.2059	2.74595e-05	0.00026773
O 30 - HW 30	O 30	Thalassospira	10347.2	2.6076	5.71012e-05	0.000523987
O 30 - HW 30	HW 30	Gallibacterium	5.07475	-3.05997	6.64086e-05	0.000575542
O 30 - HW 30	O 30	Methanomassiliicoccus	18.2422	2.67273	9.98378e-05	0.000819721
O 30 - HW 30	HW 30	Ruminococcaceae UCG-008	919.438	-3.54395	0.000185138	0.00144408
O 30 - HW 30	O 30	Faecalitalea	188.681	3.04705	0.000526915	0.00373631
O 30 - HW 30	O 30	Lachnospiraceae UCG-004	3.32946	2.32752	0.00132819	0.00896006
O 30 - HW 30	O 30	Bifidobacterium	352.37	3.10997	0.00137847	0.00896006
O 30 - HW 30	HW 30	Streptococcus	408.733	-2.66336	0.00256568	0.0160098
O 30 - HW 30	HW 30	Oscillibacter	60.7127	-2.14968	0.00501366	0.030082
N 7 - HW 7	N 7	Defluviitaleaceae UCG-011	24.5103	4.33144	9.83987e-10	1.00367e-07
N 7 - HW 7	N 7	Streptophyta	9.23259	3.89973	2.46035e-09	1.24707e-07
N 7 - HW 7	N 7	Chthoniobacter	6.59907	3.0126	4.00934e-09	1.24707e-07
N 7 - HW 7	HW 7	Anaerostipes	191.466	-3.30291	5.84745e-09	1.24707e-07
N 7 - HW 7	N 7	Lactobacillus	2794.51	2.45206	6.11307e-09	1.24707e-07
N 7 - HW 7	HW 7	Candidatus Arthromitus	7.54329	-2.65959	4.00199e-08	6.80337e-07
N 7 - HW 7	HW 7	Enterobacter	12.4357	-3.60309	5.09699e-08	7.42704e-07
N 7 - HW 7	N 7	Sticholonche sp. JB-2011	6.51522	3.3582	9.41163e-08	1.19998e-06
N 7 - HW 7	N 7	Ruminococcaceae UCG-008	93.2765	3.861	1.54218e-07	1.66576e-06
N 7 - HW 7	N 7	Escherichia-Shigella	3570.56	2.31358	1.6331e-07	1.66576e-06
N 7 - HW 7	N 7	Arthracanthida	5.65359	3.13235	2.16175e-07	2.00454e-06
N 7 - HW 7	N 7	[Eubacterium] hallii group	81.4731	3.3132	7.21379e-07	6.13172e-06
N 7 - HW 7	N 7	Bilateria	4.14756	2.6376	2.42929e-06	1.90606e-05
N 7 - HW 7	N 7	Basidiomycota	3.95155	2.54807	8.82965e-06	5.6289e-05
N 7 - HW 7	N 7	Variovorax	4.5506	2.19058	8.53151e-06	5.6289e-05
N 7 - HW 7	HW 7	Proteus	265.622	-2.63795	6.22761e-05	0.000373656
N 7 - HW 7	N 7	Haemosporoidia	3.27713	2.22914	8.89394e-05	0.00050399
N 7 - HW 7	N 7	Pseudoflavonifractor	508.298	2.00434	0.000125037	0.00067125
N 7 - HW 7	N 7	Megamonas	3.07051	2.10384	0.000217525	0.00105655
N 7 - HW 7	N 7	Ruminococcaceae UCG-005	226.848	2.61502	0.000260303	0.00115439
N 7 - HW 7	N 7	Shuttleworthia	27.1295	2.39967	0.000578286	0.00245771
N 7 - HW 7	N 7	Ruminococcaceae NK4A214 group	34.6157	2.22122	0.00137238	0.00559933
N 7 - HW 7	N 7	Anaeroplasma	26.4491	2.09928	0.00462166	0.0162555
N 30 - HW 30	HW 30	Barnesiella	4701.48	-12.9747	5.45144e-115	6.48722e-113
N 30 - HW 30	HW 30	Coprobacter	1239.19	-11.0773	1.38976e-44	8.26909e-43
N 30 - HW 30	HW 30	Thalassospira	1183.82	-9.89573	4.01722e-39	1.5935e-37
N 30 - HW 30	N 30	Megamonas	103.986	7.81594	1.02748e-20	3.05675e-19
N 30 - HW 30	HW 30	Sutterella	1190.5	-10.9433	4.212e-16	1.00246e-14
N 30 - HW 30	HW 30	Victivallis	825.92	-4.25985	2.28922e-13	4.5403e-12
N 30 - HW 30	N 30	Campylobacter	13.1285	4.79593	1.2762e-12	2.16954e-11
N 30 - HW 30	HW 30	Oxalobacter	22.7671	-5.28717	4.16789e-12	6.19973e-11
N 30 - HW 30	HW 30	Tyzzerella 3	51.9428	-3.35016	5.3413e-08	7.06238e-07
N 30 - HW 30	N 30	Holdemania	17.5231	2.68282	1.06677e-07	1.26945e-06
N 30 - HW 30	HW 30	Eisenbergiella	5925.81	-2.57565	5.40959e-07	5.85219e-06
N 30 - HW 30	N 30	Comamonas	25.4986	5.74467	6.51068e-07	6.45643e-06
N 30 - HW 30	HW 30	[Eubacterium] nodatum group	22.88	-2.11586	1.65558e-06	1.5155e-05
N 30 - HW 30	HW 30	Gelria	435.33	-2.50036	3.04281e-06	2.58639e-05
N 30 - HW 30	HW 30	Bilophila	1626.23	-2.25903	4.48809e-06	3.56055e-05
N 30 - HW 30	HW 30	Lachnospiraceae UCG-008	418.298	-2.28596	9.20386e-06	6.84537e-05
N 30 - HW 30	HW 30	Eggerthella	29.2886	-2.33256	1.45736e-05	0.000102015
N 30 - HW 30	HW 30	Acetitomaculum	9.29259	-2.92894	1.55441e-05	0.000102764
N 30 - HW 30	N 30	Methanomassiliicoccus	17.6785	2.9951	2.02179e-05	0.000126628
N 30 - HW 30	HW 30	Ruminococcus 2	150.651	-2.36691	2.52111e-05	0.000150006
N 30 - HW 30	N 30	Rikenella	2.85184	2.44637	0.000101642	0.000549789
N 30 - HW 30	HW 30	Bifidobacterium	5.63556	-3.08038	0.000136655	0.000691234
N 30 - HW 30	HW 30	Gallibacterium	4.55618	-2.79893	0.000220663	0.00097255
N 30 - HW 30	HW 30	Anaerostipes	128.038	-2.62327	0.000423933	0.0016816
N 30 - HW 30	HW 30	Escherichia-Shigella	4089.08	-2.45364	0.000504955	0.00193837
N 30 - HW 30	HW 30	Oscillibacter	47.8228	-2.37947	0.000888416	0.00310945
N 30 - HW 30	HW 30	Lachnospira	153.388	-2.21497	0.00269816	0.0084495
N 30 - HW 30	N 30	Anaeroplasma	20.2109	2.02657	0.0133152	0.0344458
N 7 - O 7	O 7	Bifidobacterium	318.502	-7.98588	1.04905e-42	1.39524e-40
N 7 - O 7	N 7	Anaerofilum	48.6635	5.27671	2.65162e-16	1.76333e-14
N 7 - O 7	N 7	Ruminococcaceae UCG-008	93.4411	5.57408	3.87632e-15	1.7185e-13
N 7 - O 7	N 7	Defluviitaleaceae UCG-011	25.044	5.32124	5.14508e-13	1.71074e-11
N 7 - O 7	N 7	Ruminococcaceae UCG-005	212.711	4.76495	8.73064e-13	2.32235e-11
N 7 - O 7	N 7	Anaeroplasma	23.1794	5.28925	3.65167e-12	8.09454e-11
N 7 - O 7	N 7	Ruminococcaceae NK4A214 group	31.2233	4.59827	7.96647e-12	1.51363e-10
N 7 - O 7	O 7	Ruminococcaceae UCG-013	163.717	-3.6362	3.02087e-10	5.0222e-09
N 7 - O 7	O 7	Candidatus Arthromitus	14.3532	-3.6473	3.71539e-10	5.49051e-09
N 7 - O 7	N 7	Chthoniobacter	7.39164	3.57353	4.52855e-10	6.02298e-09
N 7 - O 7	O 7	Enterobacter	18.6822	-4.22998	1.10736e-09	1.3389e-08
N 7 - O 7	N 7	Streptophyta	9.61483	3.97302	3.80858e-09	4.22118e-08
N 7 - O 7	O 7	Bacteroides	44625.8	-2.59879	8.99228e-08	9.1998e-07
N 7 - O 7	N 7	Sticholonche sp. JB-2011	6.75334	3.42895	1.11443e-07	1.05871e-06
N 7 - O 7	O 7	Anaerofustis	14.2761	-2.99553	1.45563e-07	1.29066e-06
N 7 - O 7	N 7	Arthracanthida	5.8394	3.20011	2.33621e-07	1.94197e-06
N 7 - O 7	N 7	Bilateria	4.4901	2.78086	1.69918e-06	1.25551e-05
N 7 - O 7	O 7	Eggerthella	76.4206	-3.07856	1.6567e-06	1.25551e-05
N 7 - O 7	O 7	Enterococcus	91.1737	-2.75088	2.57245e-06	1.80071e-05
N 7 - O 7	N 7	Marvinbryantia	4.71337	2.03718	6.24253e-06	4.15128e-05
N 7 - O 7	N 7	Basidiomycota	4.07876	2.62317	6.99611e-06	4.22946e-05
N 7 - O 7	N 7	Variovorax	5.00112	2.33923	6.75508e-06	4.22946e-05
N 7 - O 7	O 7	Gordonibacter	7.29871	-2.23575	4.05728e-05	0.000234617
N 7 - O 7	N 7	Haemosporoidia	3.38421	2.30959	6.19653e-05	0.000329655
N 7 - O 7	N 7	Megamonas	3.20171	2.20089	0.000139622	0.000687766
N 7 - O 7	N 7	Lachnospira	81.0436	2.13123	0.0119802	0.0408557
O 30 - N 30	O 30	Thalassospira	7281.05	-12.562	4.50047e-168	5.26555e-166
O 30 - N 30	O 30	Phascolarctobacterium	2253.24	-11.2521	3.80562e-94	2.22629e-92
O 30 - N 30	N 30	Parasutterella	1302.33	10.9339	9.09205e-77	3.5459e-75
O 30 - N 30	O 30	Barnesiella	742.584	-10.2165	1.403e-39	4.10378e-38
O 30 - N 30	O 30	Bifidobacterium	244.082	-8.71452	6.12231e-29	1.43262e-27
O 30 - N 30	O 30	Parabacteroides	572.956	-5.72518	3.004e-21	5.85781e-20
O 30 - N 30	N 30	Victivallis	41.2455	6.51868	4.16259e-21	6.95746e-20
O 30 - N 30	O 30	Burkholderia	16.191	-4.87137	2.0709e-14	2.69217e-13
O 30 - N 30	O 30	Butyricimonas	1010.5	-10.7401	1.85594e-14	2.69217e-13
O 30 - N 30	N 30	Streptococcus	890.547	4.23198	1.37606e-12	1.60999e-11
O 30 - N 30	N 30	Campylobacter	13.0317	4.17252	1.45521e-11	1.51368e-10
O 30 - N 30	O 30	Lachnospiraceae FE2018 group	80.5153	-5.02342	1.5525e-11	1.51368e-10
O 30 - N 30	O 30	Bilophila	1969.03	-2.61043	5.14647e-11	4.63182e-10
O 30 - N 30	O 30	Lachnospiraceae UCG-008	374.421	-2.13496	4.74076e-09	3.96192e-08
O 30 - N 30	N 30	Holdemania	16.9911	2.95771	8.28702e-08	6.46388e-07
O 30 - N 30	O 30	Lachnospiraceae NK4A136 group	129.324	-2.543	9.251e-08	6.76479e-07
O 30 - N 30	O 30	[Eubacterium] nodatum group	21.3364	-2.00029	3.38319e-07	2.32843e-06
O 30 - N 30	N 30	Papillibacter	11.9829	2.34305	5.18251e-07	3.36863e-06
O 30 - N 30	N 30	Comamonas	23.8204	5.68396	7.18501e-07	4.2647e-06
O 30 - N 30	N 30	Enterococcus	138.695	3.49054	7.29008e-07	4.2647e-06
O 30 - N 30	O 30	Eggerthella	32.1613	-2.49854	1.04689e-06	5.83269e-06
O 30 - N 30	O 30	Desulfovibrio	286.488	-2.42117	1.44212e-06	7.66944e-06
O 30 - N 30	O 30	Acetitomaculum	10.094	-3.07315	1.93407e-06	9.83851e-06
O 30 - N 30	N 30	Anaeroplasma	16.979	3.47649	2.1797e-06	1.06261e-05
O 30 - N 30	O 30	Eisenbergiella	4402.24	-2.08834	2.84721e-06	1.33249e-05
O 30 - N 30	N 30	Mogibacterium	3.61641	2.84166	4.27237e-06	1.92257e-05
O 30 - N 30	O 30	Tyzzerella 3	36.0577	-2.77729	1.0086e-05	4.37061e-05
O 30 - N 30	N 30	Rikenella	2.79476	2.44348	0.000142029	0.000573013
O 30 - N 30	O 30	[Eubacterium] hallii group	71.8401	-2.07479	0.00131097	0.00479322
O 30 - N 30	O 30	Megamonas	550.556	-2.16149	0.00510899	0.0161555
O 30 - N 30	N 30	Hydrogenoanaerobacterium	267.937	2.10136	0.0061983	0.0185949
